# Natural dispersal is better than translocation for reducing risks of inbreeding depression in eastern black rhinoceros (*Diceros bicornis michaeli)*

**DOI:** 10.1101/2023.06.28.546899

**Authors:** Ronald V. K. Mellya, J. Grant C. Hopcraft, William Mwakilema, Ernest M. Eblate, Simon Mduma, Bakari Mnaya, Idrissa Chuma, Emmanuel S. Macha, Dickson Wambura, Robert Fyumagwa, Elizabeth Kilbride, Barbara K. Mable, Anubhab Khan

**Affiliations:** School of Biodiversity, One Health and Veterinary Medicine, University of Glasgow, Glasgow, G12 8QQ, United Kingdom; Tanzania National Parks (TANAPA), P.O. Box 3134, Arusha, Tanzania; Tanzania Wildlife Research Institute (TAWIRI), P.O. Box 661, Arusha, Tanzania; Serengeti Biodiversity Programme, P.O. Box 661, Arusha, Tanzania; Ngorongoro Conservation Area Authority (NCA), P.O. Box 1, Ngorongoro, Arusha, Tanzania; Wildlife Conservation Initiative (WCI), P. O. Box 16020, Arusha, Tanzanial

**Keywords:** conservation management, whole genome sequencing, endangered species, inbreeding, genetic load

## Abstract

Due to ever increasing anthropogenic impacts, many species survive only in small and isolated populations. Active conservation management to reduce extinction risk includes: increasing habitat connectivity; translocations from captive populations; or intense surveillance of highly protected closed populations. The fitness of individuals born under these scenarios may vary due to differences in selection pressures. However, the genetic impacts of such strategies are rarely assessed. Using whole genome sequences from cohorts of the critically endangered eastern black rhinoceros as a model, we compare the consequences of past conservation efforts. We find that offspring of individuals that had either dispersed from native populations (F_ROH>100Kb_ = 0.13) or translocated from captive populations (F_ROH>100Kb_ = 0.08) showed lower inbreeding compared to closed populations (F_ROH>100Kb_ = 0.17). However, the frequency of highly deleterious mutations was higher for offspring resulting from translocation compared to the other groups and this load was sheltered by higher heterozygosity. This could increase risks of inbreeding depression if captive founders subsequently inbreed after translocation. In contrast, native dispersers reduced the negative effects of inbreeding without compromising the benefits of past purging of deleterious mutations. Our study highlights the importance of natural dispersal and reiterates the importance of maintaining habitat corridors between populations.
