## Supplemental Table 1 for "Natural dispersal is better than translocation for reducing risks of inbreeding depression in eastern black rhinoceros (*Diceros bicornis michaeli)*"

### Sheet: Sheet1
Supplementary Table 1. Summary of individuals sequenced, indicating their sample codes, names, sex, age, the source subpopulation (Ng = Ngorongoro; Mo = Moru; Ny = Nyamalumbwa; Nd = Ndasiata; Gr = Grumeti), and individual codes of their parents, which type of ancestry cohort they represent (AD = assisted dispersal; NN = native, no dispersal; rND = recent natural dispersal; oND = old natural dispe…
Individual Sample Code	Individual Name	Sex	Age at Sampling	Father Population Code	Father-Pedigree Code	Mother Population Code	Mother Pedigree Code	Ancestry Cohort	Average sequencing Depth (X)	Percent missing loci after filtering	FROH
											100Kb	1Mb	5Mb	10Mb	20 Mb	MAX ROH
R21	Rajabu	male	37	Ng	NA	Ng	NA	NN	16.44	17.6	0.13	0.07	0.03	0.02	0	20
R35	John	male	38	Ng	NG90	Ng	NG92	NN	17.93	14.2	0.2	0.12	0.07	0.06	0.02	20.7
R85	Selelii	male	14	Ng	R35	Ng	NG58	NN	18.85	13.6	0.21	0.14	0.11	0.08	0	17.3
R10	Daniel	male	16	Ng	Rajabu	Mo	M9	rND	10.45	23.12	0.19	0.13	0.11	0.09	0.05	39.2
R106	Nossi	female	21	Ng	Rajabu	Mo	M9	rND	16.62	17.6	0.09	0.03	0	0	0	7.5
R23	Lokaria	male	19	Ng	Rajabu	Mo	M9	rND	21.08	8.8	0.1	0.02	0	0	0	5.2
R28	Bahati	male	11	Ng	Rajabu	Mo	M10	rND	12.44	13.2	0.18	0.11	0.08	0.06	0.02	29.8
R30	Pete morkel	male	12	Ng	Rajabu	Mo	M10	rND	12.22	21.9	0.09	0.03	0.01	0	0	7.2
R107	Kerenge	male	11	Ng	Rajabu	Mo	M13	oND	19.72	8.4	0.29	0.24	0.21	0.18	0.17	54.4
R17	Mabere	female	13	Ng	M41	Mo	Nossi	oND	10.09	25.7	0.13	0.09	0.05	0.04	0.02	42.1
R24	Olbayee	male	17	Ng	M45	Mo	M5	oND	14.72	33.4	0.17	0.12	0.09	0.06	0.04	37.5
R40	Mama JB	female	23	Ny	NA	Ny	NA	NN	8.83	55	0.11	0.06	0.04	0.02	0.01	26.1
R44	Bologonja	female	12	Ny	NY7	Ny	NY23	NN	11.51	19.3	0.14	0.06	0.02	0.02	0.02	27.6
R99	Samia	female	3	Ny	NA	Ny	NA	NN	11.3	20.2	0.21	0.14	0.1	0.08	0.04	35.7
R63	Ndasiata	female	10	Ny	ND10	Nd	ND1	AD	16.35	6.4	0.09	0.02	0	0	0	5.7
R77	Mkulima	male	7	Ny	ND10	Nd	ND1	AD	16.62	22.3	0.08	0.02	0	0	0	7
R115	Mawesita	male	5	Ny	ND10	Nd	ND1	AD	10.35	22.6	0.07	0.01	0	0	0	2.9
R9	Lunar	female	16	Nd	NA	Nd	NA	TC	13.63	18.5	0.07	0.01	0	0	0	10.7
Kagiso	Kagiso	male		Gr	NA	Gr	NA	TC	8.75	36.6	0.07	0.04	0.01	0	0	10.6
Lindiwe	Lindiwe	female		Gr	NA	Gr	NA	TC	9.05	33.3	0.09	0.04	0.03	0.02	0	16.6
Ode	Ode	female		Gr	NA	Gr	NA	TC	7.36	50.7	0.12	0.09	0.06	0.05	0.03	40.9
Average			15.8333						13.5386	22.9724	0.134762	0.0757143	0.0485714	0.0371429	0.02	22.1286
